# Herbaria provide a valuable resource for obtaining informative mRNA

**DOI:** 10.1101/2025.02.12.637878

**Authors:** Alexa S. Tyszka, Khong-Sam Chia, Eric C. Bretz, Linda Mansour, Drew A. Larson, Nathanael Walker-Hale, Philip Carella, Joseph F. Walker

**Affiliations:** Department of Biological Sciences, University of Illinois at Chicago, Chicago, IL 60607, USA; Cell and Developmental Biology, John Innes Centre, Norwich NR4 7UH, UK; Department of Biology, Indiana University, Bloomington, IN, 47405, USA; Department of Biosciences, Durham University, South Rd, Durham, DH1 3LE, UK

## Abstract

While DNA has built the framework for molecular insights from museum collections, the utility of archival RNA remains largely unexplored. Likely a consequence of the known instability of RNA relative to DNA, this has effectively precluded the use of herbaria for transcriptomics. Here, we challenge the assumption that herbaria cannot be used for transcriptomics by assembling transcriptomes from RNA extracted from herbarium specimens. Through systematic comparison of transcriptomes from fresh-collected, silica-dried, and archival specimens, we demonstrate the suitability of herbarium-derived RNA for transcriptomics. We show the practical applicability of archival mRNA by functionally validating a plant immune receptor synthesized from a specimen collected in 1956. These results contradict the community consensus regarding archival RNA and open the door to subsequent transcriptomic explorations of rare and extinct plant species. Our findings highlight the importance of preserving and utilizing the diversity embedded within herbarium collections.
