## Supplementary Table 1 for "Herbaria provide a valuable resource for obtaining informative mRNA"

### Sheet: Suppl_Table1
Supplemental Table 1: Table of newly sequenced samples (silica-dried and herbarium) and their respective quality scores as measured by NanoDrop, Qubit and TapeStation.
collection_year	Species Name (genus species)	Name in Paper	Storage	A260_A280	Sample ID	RNA Concentration nanodrop (ng/uL)	RNA Calculated Qubit (ng/uL)	Total RNA (ng)	DNA Calculated Stock (ng/uL)	DNA %	RIN	DV200 (% >200bp)	Notes
2018	Darlingtonia californica	Darlingtonia1-Silica	silica dried	1.38	2	28.8	7.7	154	0.225	0.0284	2.4	0.8
2018	Ipomopsis aggregata	Ipomopsis-Silica	silica dried	2.12	3	237.2	247	4940	30.1	0.1086	3.2	0.9	smeared lane
2018	Leucothoe davisiae	Leucothoe-Silica	silica dried	1.44	7	170.7	137	2740	19.5	0.1246	4.2	0.89
2018	Darlingtonia californica	Darlingtonia2-Silica	silica dried	1.25	8	95.2	36.6	732	2.98	0.0753	2.7	0.74
2018	Primula suffrutescens	Primula-Silica	silica dried	2.1	9	145.9	136	2720	20.8	0.1327	3.6	0.86
2018	Pyrola picta	Pyrola-Silica	silica dried	1.94	11	45.5	40.2	804	2.94	0.0682	4.1	0.83
2018	Navarretia leptalea	Navarretia-Silica	silica dried	2.1	12	112.6	119	2380	17	0.125	3.7	0.83
2018	Collomia grandiflora	Collomia-Silica	silica dried	2.04	13	67.6	54.8	1096	7.29	0.1174	4.3	0.77
2018	Vaccinium coccineum	Vaccinium-Silica	silica dried	1.74	14	91.9	82.5	1650	10.5	0.1129	1.8	0.81
2021	Cyclamen persicum	Cyclamen-Silica	silica dried	2.08	18	178.2	185	3700	23.6	0.1131	5	0.9
1950	Antistrophe oxyantha	Antistrophe-Herbarium	herbarium pressed	1.33	22	10.3	TOO LOW	TOO LOW	TOO LOW	n/a	N/A	Too low	Did not run tape station
1995	Jacquinia keyensis	Jacquinia-Herbarium	herbarium pressed	2.05	25	9.4	8.4	168	0.291	0.0335	2.6	0.83
1956	Clavija costaricana	Clavija-Herbarium	herbarium pressed	1.4	26	29.9	4.3	86	0.131	0.0296	N/A	Too low	Did not run tape station
