## Supplementary Table 2 for "Herbaria provide a valuable resource for obtaining informative mRNA"

### Sheet: Suppl_Table2
Supplemental Table 2: Table of samples used in this study previously published in Carruthers et al. (2024) (fresh), with their respective quality scores as measured by NanoDrop, Qubit and TapeStation.
						Nanodrop 2000				DNA Qubit		RNA Qubit		TapeStation
Collection Year	Genus	Species	Name in publication	Sampling	Sample Type	Actual Nucleic Acid Conc. (ng/ul)	Total Amount (ng)	A260/A280	A260/A230	Actual Nucleic Acid Conc. (ng/ul)	Total Amount (ng)	Actual Nucleic Acid Conc. (ng/ul)	Total Amount (ng)	Average Size for DNA	RIN for RNA	DV 200 (for RNA)
2018	Collomia	grandiflora	Collomia-Fresh	freshly collected	Total RNA	69.5	1390	1.67	0.45	NA	NA	69	1380	NA	7	74.09
2018	Navarretia	leptalea	Navarretia-Fresh	freshly collected	Total RNA	108.6	2280.6	1.68	0.63	NA	NA	186	3906	NA	5.9	80.29
2018	Pyrola	picta	Pyrola-Fresh	freshly collected	Total RNA	39.1	703.8	1.3	0.13	NA	NA	28.6	514.8	NA	0	60.14
2018	Vaccinium	coccineum	Vaccinium-Fresh	freshly collected	Total RNA	69.6	1879.2	1.5	0.23	NA	NA	45.6	1231.2	NA	5.9	77.99
2018	Ipomopsis	aggregata	Ipomopsis-Fresh	freshly collected	Total RNA	511.5	9718.5	1.83	0.41	38.4	729.6	275	5225	NA	6.3	79.54
2018	Leucothoe	davisiae	Leucothoe-Fresh	freshly collected	Total RNA	160.4	3208	1.82	0.55	16.1	322	144	2880	NA	8.9	81.43
2018	Darlingtonia	californica	Darlingtonia1-Fresh	freshly collected	Total RNA	171	3591	1.68	0.45	12.7	266.7	101.2	2125.2	NA	9.5	90.45
