## Supplementary Table 3 for "Herbaria provide a valuable resource for obtaining informative mRNA"

### Sheet: Suppl_Table3
Supplemental Table 3: The number of raw reads remaining and classified at each step of the assembly pipeline.
Name in publication	Raw Reads	Corrected Reads Remaining (Post Rcorrector)	Quality Trimmed Reads Paired (Trimmomatic)	Quality trimmed reads that lost the reverse pair from trimmomatic filtering	Reads filtered as Bacterial, Protist, Human or Fungal contamination using the STDPF database from Kraken2	Reads filtered as Plastid (Kraken 2)	Reads filtered as mitochondrial (Kraken2)	Reads remaining for assembly with Trinity	Percentage of Reads Unpaired after Trimmomatic calculated as (Row E/ (Row D + Row E))
Collomia-Fresh	31598288	27899086	23485372	4403408	2119001	65960	29946	21270465	0.157892
Navarretia-Fresh	32333954	28231650	23837722	4382149	2953023	139078	46534	20699087	0.155286
Pyrola-Fresh	27439906	23327567	19823472	3504067	11508549	118159	30076	8166688	0.150212
Vaccinium-Fresh	34117069	29877766	25033640	4829331	10150714	478330	64027	14340569	0.161716
Ipomopsis-Fresh	36134033	31270590	26679187	4572561	3745608	148548	53345	22731686	0.146314
Leucothoe-Fresh	27865983	24235410	20496244	3725698	3319200	74298	36838	17065908	0.153815
Darlingtonia1-Fresh	27823780	24150385	20015887	4123572	8123905	133883	54868	11703231	0.170823
Darlingtonia1-Silica	67959467	47321953	32042612	15279104	4007871	3769002	771171	23494568	0.322877
Ipomopsis-Silica	89629437	65514053	44929883	20583944	3694652	15571527	366621	25297083	0.314192
Leucothoe-Silica	70378703	57935710	41133835	16801410	10888047	10275526	766022	19204240	0.290003
Darlingtonia2-Silica	77461002	57730528	34958874	22770968	4484183	4709977	884059	24880655	0.39444
Primula-Silica	69172098	56903647	33556359	23346956	8692298	6110571	756796	17996694	0.410292
Pyrola-Silica	84014565	66406797	47366237	19040279	6954157	4536383	1013195	34862502	0.286723
Navarretia-Silica	83100532	65512160	48158806	17353097	20365925	6460910	532825	20799146	0.264885
Collomia-Silica	69916823	55800938	31419065	24381556	13170975	5235236	261110	12751744	0.436941
Vaccinium-Silica	92209280	71704147	40949794	30753967	10509013	6734880	868424	22837477	0.428903
Cyclamen-Silica	120364206	105729822	76087748	29641639	30222928	12229582	1458759	32176479	0.280354
Antistrophe-Herbarium	80680408	51097754	10242637	40854001	3364516	1609029	254466	5014626	0.799544
Jacquinia-Herbarium	67184266	52232083	25691475	26540285	6096225	1844060	962903	16788287	0.508125
Clavija-Herbarium	79889775	55180633	16507140	38672638	3877167	1386183	431397	10812393	0.700848
