## Supplementary Table 4 for "Herbaria provide a valuable resource for obtaining informative mRNA"

### Sheet: Suppl_Table4
Supplemental Table 4: The percentage of each read length remaining for the forward only reads (those that lost their pair) after the Trimmomatic quality control step.
Read Length	Collomia-Fresh	Navarretia-Fresh	Pyrola-Fresh	Vaccinium-Fresh	Ipomopsis-Fresh	Leucothoe-Fresh	Darlingtonia1-Fresh	Darlingtonia1-Silica	Ipomopsis-Silica	Leucothoe-Silica	Darlingtonia2-Silica	Primula-Silica	Pyrola-Silica	Navarretia-Silica	Collomia-Silica	Vaccinium-Silica	Cyclamen-Silica	Antistrophe-Herbarium	Jacquinia-Herbarium	Clavija-Herbarium
1	0	0	0	0	0	0	0	0	0	0	0	0	0	0	0	0	0	0	0	0
2	0	0	0	0	0	0	0	0	0	0	0	0	0	0	0	0	0	0	0	0
3	0	0	0	0	0	0	0	0	0	0	0	0	0	0	0	0	0	0	0	0
4	0	0	0	0	0	0	0	0	0	0	0	0	0	0	0	0	0	0	0	0
5	0	0	0	0	0	0	0	0	0	0	0	0	0	0	0	0	0	0	0	0
6	0	0	0	0	0	0	0	0	0	0	0	0	0	0	0	0	0	0	0	0
7	0	0	0	0	0	0	0	0	0	0	0	0	0	0	0	0	0	0	0	0
8	0	0	0	0	0	0	0	0	0	0	0	0	0	0	0	0	0	0	0	0
9	0	0	0	0	0	0	0	0	0	0	0	0	0	0	0	0	0	0	0	0
10	0	0	0	0	0	0	0	0	0	0	0	0	0	0	0	0	0	0	0	0
11	0	0	0	0	0	0	0	0	0	0	0	0	0	0	0	0	0	0	0	0
12	0	0	0	0	0	0	0	0	0	0	0	0	0	0	0	0	0	0	0	0
13	0	0	0	0	0	0	0	0	0	0	0	0	0	0	0	0	0	0	0	0
14	0	0	0	0	0	0	0	0	0	0	0	0	0	0	0	0	0	0	0	0
15	0	0	0	0	0	0	0	0	0	0	0	0	0	0	0	0	0	0	0	0
16	0	0	0	0	0	0	0	0	0	0	0	0	0	0	0	0	0	0	0	0
17	0	0	0	0	0	0	0	0	0	0	0	0	0	0	0	0	0	0	0	0
18	0	0	0	0	0	0	0	0	0	0	0	0	0	0	0	0	0	0	0	0
19	0	0	0	0	0	0	0	0	0	0	0	0	0	0	0	0	0	0	0	0
20	0	0	0	0	0	0	0	0	0	0	0	0	0	0	0	0	0	0	0	0
21	0	0	0	0	0	0	0	0	0	0	0	0	0	0	0	0	0	0	0	0
22	0	0	0	0	0	0	0	0	0	0	0	0	0	0	0	0	0	0	0	0
23	0	0	0	0	0	0	0	0	0	0	0	0	0	0	0	0	0	0	0	0
24	0	0	0	0	0	0	0	0	0	0	0	0	0	0	0	0	0	0	0	0
25	0.00149884	0.00168867	0	0.00194644	0.00146526	0.00169096	0.00281309	3.27e-05	3.4e-05	5.95e-06	4.39e-05	3.85e-05	1.05e-05	4.03e-05	3.28e-05	2.28e-05	4.05e-05	5.39e-05	1.88e-05	3.36e-05
26	0.00109007	0.00157457	5.71e-05	0.00161513	0.00209948	0.00187884	0.00344362	5.24e-05	4.37e-05	1.79e-05	5.27e-05	4.71e-05	2.1e-05	4.61e-05	2.87e-05	4.23e-05	4.05e-05	4.16e-05	2.26e-05	2.59e-05
27	0.00183948	0.00198533	8.56e-05	0.00225704	0.00214322	0.00238881	0.00283735	2.62e-05	7.29e-05	3.57e-05	7.47e-05	2.14e-05	5.78e-05	6.92e-05	4.92e-05	2.93e-05	8.77e-05	5.63e-05	7.54e-06	4.14e-05
28	0.00161239	0.00200815	0.00017123	0.00248482	0.00203387	0.00246934	0.00482591	4.58e-05	7.77e-05	7.14e-05	0.00011418	5.14e-05	4.2e-05	9.22e-05	7.38e-05	0.0001008	0.000107956	0.000117492	2.26e-05	5.43e-05
29	0.00195303	0.00248736	8.56e-05	0.00279542	0.00249313	0.00316719	0.0045834	0.000124353	7.77e-05	4.17e-05	9.22e-05	6e-05	0.00010504	0.00017288	7.79e-05	0.000110555	0.000107956	0.000102805	3.77e-05	6.46e-05
30	0.00195303	0.00212225	0.000199768	0.00260906	0.00268996	0.00287194	0.0044379	0.000143988	0.000121454	6.55e-05	0.000118572	8.57e-05	0.000126049	0.000201693	9.84e-05	0.000152826	0.000131572	0.000110148	4.9e-05	7.24e-05
31	0.00267974	0.00269274	0.000342459	0.00316814	0.00284305	0.00322087	0.00514117	0.000143988	0.000121454	0.000101182	0.000101006	0.000115647	0.00010504	0.000207456	0.000102537	0.000110555	0.000165308	0.000166446	5.27e-05	0.000126705
32	0.00272516	0.00289812	0.000142691	0.00310602	0.00343352	0.00418713	0.00555344	0.000117808	0.000179752	9.52e-05	0.000109789	0.00011993	0.000173317	0.000207456	0.000131247	0.000159329	0.000199044	0.00015176	2.64e-05	0.000134462
33	0.00277058	0.00273838	0.000342459	0.00345804	0.00332418	0.00308667	0.00579595	0.000111263	0.000126312	0.000101182	9.22e-05	0.000102797	0.000162813	0.000224744	8.61e-05	0.000188594	0.000192297	0.000122387	6.03e-05	8.79e-05
34	0.00288413	0.00319478	0.000256844	0.00347874	0.00247126	0.00434818	0.00654772	0.000130898	0.000111738	0.000172605	0.000149313	9.42e-05	0.000183821	0.000230506	0.000127145	0.000188594	0.000229407	0.000195819	7.54e-05	0.00011119
35	0.00338374	0.00285248	0.000228306	0.00387217	0.00328044	0.00493867	0.007348	0.000150532	0.000170035	0.000166653	0.000219578	0.000102797	0.000136553	0.000270845	0.000176363	0.0002016	0.000327242	0.000198267	6.41e-05	0.000186178
36	0.00358813	0.0035599	0.000313921	0.00511458	0.00371783	0.0044287	0.00756626	0.000242161	0.000218617	0.000130941	0.000215186	0.000167045	0.000231089	0.000339997	0.000172261	0.000260129	0.000327242	0.000252117	0.000101732	0.000175835
37	0.004224	0.00360554	0.000313921	0.00538377	0.00398026	0.00531444	0.00819678	0.000255251	0.00023805	0.000178556	0.000232753	0.000175612	0.000283609	0.000437962	0.000233783	0.00038369	0.000539781	0.000347579	0.000116804	0.000183592
38	0.00488258	0.00476935	0.000399536	0.00544589	0.00498627	0.00649543	0.00914256	0.000255251	0.000276915	0.000279738	0.000316192	0.000269842	0.000315121	0.000726095	0.000426552	0.000409703	0.000792804	0.000491996	0.000222304	0.000258581
39	0.00483716	0.00465525	0.000599304	0.00654335	0.00468009	0.00724696	0.0089728	0.000445052	0.000427518	0.000392824	0.000390849	0.000304108	0.000430666	0.00088745	0.00033632	0.000549523	0.000931123	0.000506682	0.000248679	0.000268924
40	0.00558658	0.00522575	0.000570765	0.0069989	0.00446139	0.00722012	0.0112039	0.00058904	0.000451808	0.000434487	0.000417198	0.00037264	0.00041491	0.000904738	0.000520886	0.000721858	0.00113017	0.000629069	0.000312732	0.000362013
41	0.00583639	0.00570496	0.000627842	0.00747515	0.00627657	0.00735433	0.0127802	0.000497411	0.000534397	0.000476151	0.00045233	0.000389772	0.000593479	0.00103152	0.000566002	0.000965729	0.00110318	0.00071474	0.000301429	0.000437001
42	0.00674478	0.00488345	0.000485151	0.0066883	0.00555487	0.00821323	0.0121982	0.000811566	0.000680142	0.000613044	0.000698258	0.00047972	0.000745787	0.00131965	0.000631625	0.00100475	0.00153838	0.000846918	0.000523732	0.000563706
43	0.00724439	0.00650366	0.000741995	0.00716455	0.00551114	0.00778378	0.0139927	0.00104064	0.000830745	0.000738033	0.000698258	0.000633916	0.0010294	0.00154439	0.000947437	0.00126813	0.00210515	0.0010305	0.000681982	0.000651624
44	0.00738065	0.00622982	0.00082761	0.00896605	0.00704201	0.00926001	0.015181	0.00108645	0.000942482	0.000880878	0.000772914	0.000783828	0.00132876	0.00175185	0.000992554	0.00146973	0.00254709	0.00123611	0.000776179	0.000804186
45	0.00860697	0.00723389	0.00142691	0.0102706	0.00817922	0.0107362	0.0157388	0.00148569	0.00113681	0.00129156	0.000979317	0.000933741	0.00116595	0.00212066	0.00117712	0.00217208	0.00275626	0.00145396	0.000742268	0.000910204
46	0.00924284	0.009881	0.00125568	0.0119892	0.0102131	0.0130982	0.0200797	0.00173439	0.00163234	0.00139869	0.00113741	0.0011993	0.00201153	0.0027776	0.00151754	0.0025265	0.00336014	0.00170363	0.00102486	0.00100588
47	0.011968	0.0126422	0.00148399	0.0151988	0.0127062	0.015997	0.0213892	0.00217945	0.00180238	0.00170819	0.00143165	0.00210306	0.00281509	0.00316946	0.00195229	0.00309554	0.00538094	0.00231312	0.00141295	0.00151528
48	0.0145796	0.0131214	0.00211183	0.0166069	0.0147401	0.0188421	0.0258756	0.0035866	0.00314323	0.00261883	0.00199816	0.00327666	0.00540433	0.00565893	0.0036585	0.00446446	0.00924375	0.00315024	0.00208362	0.00203503
49	0.0153745	0.0133953	0.00273967	0.018926	0.0151556	0.0182248	0.0274762	0.00488903	0.0041683	0.00418417	0.00297308	0.00450166	0.00569319	0.00732434	0.00496277	0.00713079	0.00977679	0.00457972	0.00330441	0.00314176
50	0.0166916	0.0166585	0.00242575	0.0191124	0.0159648	0.0219288	0.0287615	0.0112376	0.0120142	0.0108384	0.00847571	0.0137748	0.0146059	0.0184002	0.0147365	0.0165702	0.0205623	0.0174475	0.00741138	0.00988554
51	0.0175546	0.015586	0.0030536	0.0202305	0.0167521	0.020882	0.030653	0.145565	0.162972	0.0772971	0.0955251	0.125301	0.180318	0.188704	0.135291	0.108737	0.217849	0.199033	0.102418	0.117331
52	0.0200981	0.0180049	0.0136128	0.023585	0.019617	0.0270553	0.0388498	0.272339	0.313098	0.167647	0.182157	0.235645	0.337983	0.358455	0.242474	0.253418	0.428593	0.382599	0.267378	0.225353
53	0.0257982	0.0218614	0.0337893	0.0283476	0.0250844	0.0321014	0.0445245	0.229699	0.215819	0.241605	0.144412	0.179741	0.234739	0.274107	0.190509	0.324865	0.344566	0.346852	0.202767	0.181219
54	0.0271835	0.0248052	0.0369	0.0331309	0.0272495	0.0350807	0.0543703	0.176784	0.193729	0.168778	0.125014	0.145171	0.199094	0.249811	0.18281	0.234259	0.233661	0.338329	0.165205	0.183667
55	0.0320207	0.0300309	0.0456898	0.0374379	0.0314266	0.0389994	0.0566742	0.258314	0.262034	0.162159	0.175816	0.202772	0.314491	0.366793	0.24359	0.218661	0.374821	0.447241	0.238347	0.233979
56	0.0375845	0.0366943	0.0547079	0.043857	0.0366534	0.0452264	0.0663745	0.22964	0.241232	0.205751	0.173054	0.203277	0.305353	0.306107	0.236843	0.287563	0.345254	0.47691	0.233411	0.244134
57	0.0452377	0.0405737	0.0574761	0.0490544	0.0406118	0.0542449	0.0716127	0.200424	0.164862	0.212518	0.148817	0.148443	0.190822	0.26903	0.191276	0.287693	0.242348	0.37285	0.150688	0.218209
58	0.0468274	0.0450692	0.0711744	0.0535064	0.0468009	0.0583515	0.0814343	0.293466	0.241489	0.232873	0.201392	0.185832	0.207108	0.327019	0.241219	0.282799	0.383177	0.434371	0.190262	0.212703
59	0.0518689	0.0495875	0.075341	0.062431	0.0536023	0.0636659	0.082671	0.230243	0.294395	0.328127	0.170155	0.202767	0.194488	0.412364	0.306473	0.345312	0.288979	0.606352	0.165718	0.289393
60	0.0569105	0.0516185	0.079051	0.065682	0.0551551	0.0668063	0.0944812	0.268831	0.252945	0.250003	0.188754	0.272301	0.257554	0.396315	0.289838	0.290011	0.29778	0.932986	0.201369	0.490259
61	0.0568196	0.0558402	0.0831034	0.0688501	0.0582606	0.0729528	0.0969063	0.355407	0.402916	0.262502	0.214475	0.213827	0.262423	0.546231	0.419842	0.31685	0.341304	0.699826	0.204708	0.349397
62	0.0592041	0.0579624	0.0828751	0.0707966	0.059704	0.073758	0.101441	0.390461	0.314945	0.308867	0.248079	0.220431	0.287963	0.553924	0.392333	0.391767	0.373195	0.762053	0.27598	0.365015
63	0.0618612	0.0581906	0.0852723	0.0715627	0.0613223	0.0781599	0.103357	0.409703	0.35723	0.277459	0.2925	0.287631	0.288846	0.480888	0.389778	0.388038	0.452927	0.860748	0.292721	0.334117
64	0.0671752	0.0604042	0.090609	0.0764081	0.06574	0.0814881	0.113736	0.439836	0.46513	0.334787	0.328071	0.268382	0.294392	0.591209	0.537267	0.408526	0.394668	0.82542	0.305995	0.369657
65	0.0737156	0.0700113	0.0974867	0.0827444	0.0734162	0.0877688	0.123073	0.416281	0.479252	0.35919	0.30939	0.329718	0.306335	0.53504	0.439837	0.438734	0.459158	0.878005	0.404852	0.46838
66	0.0814369	0.0725671	0.11284	0.0921867	0.0809612	0.0995787	0.133477	0.470859	0.676683	0.340983	0.367292	0.325666	0.462787	0.727882	0.65107	0.407941	0.467022	0.873449	0.365139	0.402471
67	0.0909296	0.0845932	0.123913	0.103782	0.0919835	0.108678	0.13966	0.514395	0.525312	0.470461	0.409513	0.399213	0.479489	0.696884	0.610646	0.549568	0.509658	0.707079	0.383184	0.427437
68	0.100627	0.09881	0.135186	0.119085	0.101978	0.124594	0.156588	0.613799	0.775517	0.446605	0.46605	0.500399	0.476185	0.84227	0.83167	0.517374	0.700923	0.789426	0.404815	0.458828
69	0.112027	0.106158	0.147115	0.129852	0.115275	0.135545	0.175091	0.661498	0.673972	0.512505	0.526556	0.47682	0.532161	1.01977	0.956719	0.610481	0.62868	0.912246	0.492018	0.518046
70	0.124881	0.109832	0.170202	0.146439	0.119277	0.149663	0.190684	0.580171	0.775809	0.507493	0.510013	0.556411	0.611572	0.909042	0.958569	0.633658	0.609858	0.984587	0.70318	0.708576
71	0.128787	0.1243	0.186412	0.153272	0.131502	0.160185	0.204725	0.698555	1.03889	0.521218	0.601854	0.58558	0.64092	0.96747	0.984441	0.663657	0.64123	1.06678	0.613667	0.671108
72	0.150815	0.142898	0.190864	0.170458	0.144449	0.175699	0.228976	0.758258	0.952033	0.623977	0.636657	0.649811	0.949004	1.36661	1.29682	0.7528	0.75674	1.10132	0.7039	0.722614
73	0.164872	0.154559	0.217376	0.183897	0.158729	0.190971	0.247189	0.788417	1.03558	0.685192	0.701828	0.649181	0.749621	1.29238	1.26435	0.837476	0.722082	1.18262	0.680592	0.725456
74	0.172071	0.168844	0.223597	0.193505	0.169074	0.203076	0.260502	0.834447	0.973307	0.713494	0.710901	0.654347	1.00105	1.32012	1.3538	0.820769	0.932337	1.20794	0.80177	0.769169
75	0.189966	0.184544	0.245714	0.206944	0.183945	0.222401	0.288633	0.915545	1.04965	0.791201	0.822543	0.658223	1.00683	1.48881	1.67354	0.967904	0.981811	1.37125	0.85371	0.844359
76	0.210269	0.197734	0.251508	0.228789	0.203081	0.241834	0.305924	0.763612	0.923127	0.812027	0.720127	0.53278	0.793119	1.17576	1.19328	1.02908	0.768045	1.27314	0.834147	0.805166
77	0.234636	0.218728	0.287751	0.257986	0.232146	0.272352	0.335365	0.742079	1.03568	0.736766	0.716083	0.564566	0.669082	1.23607	1.18849	0.907619	0.72417	1.37342	0.700173	0.930358
78	0.264	0.25346	0.336266	0.294264	0.264731	0.309445	0.381465	0.79614	0.957309	0.717475	0.786642	0.57297	0.893054	0.947946	1.01669	0.876469	0.785226	1.20666	0.715139	0.884013
79	0.299836	0.28785	0.372025	0.328327	0.289335	0.340634	0.412409	0.817829	1.06271	0.836745	0.81094	0.633946	0.827162	1.07966	1.11794	0.985811	0.746882	1.37121	0.771548	0.970086
80	0.325657	0.315941	0.38344	0.351788	0.317371	0.381647	0.447573	0.77284	0.864931	0.870076	0.736214	0.554732	0.648599	0.897356	0.972042	1.04324	0.816436	1.34315	0.694597	0.975333
81	0.363332	0.346565	0.417629	0.388874	0.348339	0.423813	0.472066	0.808968	0.937031	0.746104	0.745519	0.887598	0.646834	0.898485	0.942795	0.903379	0.837393	2.38809	1.00721	1.87664
82	0.390016	0.386112	0.458353	0.42128	0.380903	0.447782	0.518798	0.790681	0.795902	0.770019	0.760385	0.617395	0.667369	0.704641	0.915245	0.911027	0.715247	1.67763	0.855688	1.18492
83	0.433823	0.417215	0.502587	0.45526	0.406993	0.480474	0.566523	0.880562	0.822185	0.836936	0.824704	0.586363	0.672653	0.760867	0.96849	0.964815	0.734086	1.68622	0.994025	1.13273
84	0.457555	0.44469	0.544738	0.47899	0.433696	0.505328	0.609423	0.927168	0.843507	0.831478	0.859805	0.61011	0.694139	0.776196	0.963019	0.921657	0.771901	1.9334	0.996105	1.07846
85	0.488599	0.472257	0.579184	0.52469	0.472645	0.550474	0.639979	1.00304	0.960282	0.834388	0.939969	0.572803	0.706229	0.778115	1.09272	1.00364	0.754648	1.62406	0.9878	1.17471
86	0.515964	0.508655	0.625901	0.559539	0.494493	0.59774	0.702061	0.947189	0.922748	0.882676	0.898016	0.690214	0.721344	0.801142	0.974683	1.12574	0.738549	1.69821	1.01277	1.21757
87	0.55507	0.55612	0.682921	0.621453	0.538101	0.63156	0.758347	0.92834	1.01054	0.909013	0.875075	0.706032	0.711329	0.822839	1.17047	1.03623	0.771489	1.35342	0.882553	0.997938
88	0.614797	0.603927	0.679011	0.659035	0.587658	0.678557	0.760215	0.92618	1.01786	0.959919	0.886005	0.718428	0.707259	0.812622	1.0991	1.00681	0.868376	1.19497	1.01336	1.0231
89	0.667392	0.647285	0.743251	0.692125	0.637608	0.73036	0.825449	0.93404	0.904793	0.995625	0.878136	0.751113	0.727032	0.826803	1.06266	1.06996	0.820322	1.26768	1.13223	1.12812
90	0.729344	0.715334	0.804865	0.76787	0.691975	0.800467	0.890927	0.969206	1.26629	1.02726	0.950491	0.705248	0.807992	0.914667	1.30045	1.02845	0.841893	1.15302	1.07741	1.19595
91	0.794158	0.787034	0.921044	0.853203	0.75566	0.862818	0.972482	1.04066	0.973968	1.10578	0.994288	0.80428	0.836385	0.889634	1.06347	1.07518	0.895777	1.33483	1.28427	1.21168
92	0.845368	0.837991	0.996014	0.928079	0.80631	0.928309	1.04473	1.07169	1.13534	1.08011	1.05111	0.816488	0.869882	1.0781	1.2961	1.13841	1.03794	1.58365	1.06017	1.17246
93	0.900552	0.903757	1.0225	0.978438	0.860437	0.986929	1.09473	1.09338	1.3251	1.12361	1.15648	1.25066	0.981356	1.12695	1.39561	1.03126	1.01585	1.54954	1.11223	1.56938
94	0.957463	0.941433	1.10249	1.01979	0.905423	1.02467	1.12846	1.08307	1.25321	1.25711	1.20618	1.04566	1.10168	1.18453	1.40865	1.07892	1.16568	1.57411	1.15152	1.29166
95	1.00431	0.993462	1.17038	1.06008	0.95207	1.07982	1.21019	1.15597	1.40633	1.18989	1.25035	1.06927	1.07256	1.22067	1.5148	1.04292	1.141	1.59395	1.2706	1.48242
96	1.05153	1.03719	1.25092	1.12102	1.00045	1.11939	1.26711	1.15926	1.44976	1.27372	1.23857	1.25047	1.16252	1.36585	1.55551	1.15674	1.27816	1.91368	1.60483	3.15005
97	1.10573	1.09243	1.27926	1.16747	1.05718	1.1793	1.29708	1.42905	1.35787	1.42523	1.37849	1.14585	1.32867	1.47208	1.50056	1.38836	1.15992	1.44902	1.40186	1.75699
98	1.17177	1.1537	1.38802	1.24928	1.11045	1.24777	1.35608	1.41124	1.42555	1.4313	1.52529	1.12817	1.29772	1.3658	1.51241	1.40186	1.16431	1.39894	1.73331	1.90406
99	1.2476	1.23042	1.38157	1.30134	1.19519	1.3113	1.3952	1.48664	1.49034	1.47991	1.54522	1.07301	1.3706	1.39475	1.57922	1.44932	1.20668	1.42606	1.61461	1.66876
100	1.33104	1.30947	1.44312	1.38618	1.25407	1.36807	1.44283	1.55114	1.61367	1.48408	1.57882	1.18615	1.36358	1.3307	1.57225	1.48651	1.26199	1.34589	1.64349	1.73111
101	1.42335	1.3916	1.53813	1.45521	1.34201	1.45353	1.52438	1.52309	1.75913	1.55288	1.63162	1.29342	1.42446	1.36003	1.6857	1.52072	1.28233	1.45182	1.64639	1.68496
102	1.50238	1.4811	1.64897	1.55653	1.43031	1.55037	1.6316	1.61896	1.57823	1.55943	1.70226	1.21587	1.48596	1.31678	1.52191	1.53047	1.26184	1.2857	1.47295	1.57226
103	1.58752	1.57815	1.74209	1.64344	1.50098	1.61664	1.67423	1.62924	1.59741	1.6564	1.71991	1.44472	1.48839	1.42123	1.56157	1.56772	1.38921	1.37054	1.47963	1.66449
104	1.6314	1.61508	1.77888	1.68104	1.5485	1.6588	1.72016	1.6042	1.6416	1.57504	1.64313	1.38964	1.54209	1.49195	1.6693	1.47739	1.36086	1.2926	1.58264	1.58634
105	1.68778	1.66845	1.84503	1.72405	1.59665	1.70349	1.80855	1.75331	1.53775	1.67944	1.80373	1.39129	1.6191	1.54615	1.61361	1.59336	1.40263	1.18992	1.53097	1.73898
106	1.72609	1.7169	1.93495	1.76776	1.66631	1.7284	1.81762	1.7164	1.80709	1.7341	1.79328	1.40405	1.72095	1.46579	1.76666	1.71544	1.40324	1.31028	1.58678	1.61661
107	1.77463	1.74818	2.04003	1.83514	1.73537	1.78903	1.91113	1.59769	1.75006	1.70437	1.74023	1.60486	1.65667	1.42878	1.63009	1.67268	1.5681	1.26517	1.51675	1.52467
108	1.83662	1.81986	1.98992	1.87939	1.78305	1.82194	1.90742	1.63896	1.63145	1.82867	1.73661	1.63172	1.65379	1.44765	1.64294	1.68485	1.60101	1.26681	1.48046	1.46652
109	1.93734	1.89612	2.09713	1.96566	1.8637	1.91132	2.01214	1.72724	1.65761	1.72912	1.80684	2.20691	1.68256	1.45527	1.55023	1.61926	2.00439	1.61706	1.5785	1.76627
110	2.00561	2.00413	2.19787	2.0801	1.95256	1.99976	2.07192	1.67023	1.73049	1.75328	1.79002	1.67972	1.71049	1.63206	1.68423	1.6946	1.70071	1.26674	1.53849	1.66349
111	2.1103	2.09559	2.33606	2.19796	2.05222	2.10497	2.16664	1.77137	1.87091	1.85139	1.8591	1.52496	1.83169	1.5604	1.75998	1.77737	1.70805	1.24649	1.8477	2.04442
112	2.18792	2.20333	2.4116	2.26682	2.13056	2.15581	2.20139	1.82392	1.92652	1.93426	1.94635	1.82146	1.81632	1.57796	1.77919	1.77131	1.81278	1.51916	1.70356	1.77097
113	2.2565	2.27715	2.50138	2.35149	2.19726	2.19766	2.2798	1.70668	1.68886	1.82734	1.91159	1.76869	1.74246	1.57443	1.59273	1.68833	1.75428	1.33204	1.63561	1.51524
114	2.30521	2.33237	2.41294	2.3549	2.23308	2.27077	2.27759	1.7507	1.69163	1.91867	1.85163	2.56916	1.75479	1.44483	1.64206	1.7882	2.15264	1.56432	1.7567	1.64628
115	2.35867	2.36519	2.55763	2.38275	2.26363	2.29028	2.31751	1.78697	1.75871	1.83838	1.85483	2.16378	1.86016	1.6232	1.74783	1.78406	1.8818	1.30867	1.70467	1.60292
116	2.35195	2.37169	2.44778	2.38197	2.30798	2.31382	2.25511	1.7299	1.7553	1.95158	1.87606	1.56173	1.82715	1.61269	1.67743	1.86101	1.57762	1.22279	1.91189	1.85466
117	2.36258	2.35022	2.50095	2.37455	2.35688	2.3058	2.34731	1.71546	1.66632	1.82606	1.7722	1.67245	1.88174	1.57855	1.57306	1.74152	1.62696	1.10239	1.81991	1.5019
118	2.41624	2.40827	2.57198	2.43845	2.39848	2.31135	2.37255	1.78609	1.68331	1.92005	1.84151	1.7388	1.90592	1.57467	1.64626	1.75361	1.76449	1.04751	1.67795	1.32175
119	2.47835	2.45608	2.64261	2.44732	2.45145	2.36544	2.37614	1.74721	1.69064	1.94399	1.79831	1.87223	1.91481	1.52123	1.60704	1.77135	1.67552	0.992265	1.90111	1.31205
120	2.54255	2.50875	2.61853	2.55698	2.49243	2.42725	2.47647	1.77777	2.00535	1.94833	1.83141	1.97104	2.00105	1.9453	1.71097	1.81273	1.79182	0.976404	1.68074	1.24431
121	2.60037	2.60961	2.7814	2.68157	2.57009	2.49875	2.48147	1.79035	1.68819	1.95901	1.84859	1.95997	1.92582	1.64805	1.64044	1.82519	1.65029	0.904254	1.83621	1.25981
122	2.665	2.66871	2.8639	2.75082	2.65457	2.569	2.53753	1.77671	1.85288	2.09944	1.78447	4.56201	1.96242	1.611	1.7672	1.89082	3.32335	1.56522	1.92904	1.28002
123	2.71669	2.7413	2.79983	2.72651	2.6965	2.58338	2.51403	1.72828	1.90241	2.06537	1.79123	2.4369	1.61134	1.814	1.37059	1.89899	1.98709	1.09028	1.74612	1.2496
124	2.76241	2.75589	3.09914	2.83306	2.72101	2.64227	2.62661	1.78572	1.92324	2.21232	1.79439	2.94926	2.01563	1.88947	1.91246	1.89758	2.31703	1.15169	2.26832	2.37543
125	2.77935	2.77576	2.94344	2.82963	2.75421	2.59849	2.63429	1.77453	2.17719	2.10392	1.7926	2.64737	2.03774	1.97025	1.87774	1.91481	2.14106	1.20981	1.59371	1.3937
126	2.75428	2.79933	3.07174	2.8271	2.76261	2.64176	2.63449	1.84726	1.82149	2.08209	1.8557	2.93158	2.03501	1.76325	1.64031	1.87999	2.72934	1.17068	1.78955	1.47415
127	2.71315	2.74155	2.94977	2.7733	2.7148	2.57383	2.56084	1.93147	1.92573	1.98901	1.9416	5.08107	2.01319	1.99398	1.60583	1.80743	3.71705	1.80609	1.69439	1.38228
128	2.73029	2.7633	2.26951	2.79389	2.79546	2.62077	2.48231	1.86539	1.62721	1.9368	1.93728	3.01056	1.96472	1.78563	1.47849	1.75503	2.36706	1.16407	1.77104	1.50794
129	2.80787	2.85355	1.44552	2.18165	2.88783	2.60904	1.92212	1.8766	1.46528	1.82723	2.0925	2.27228	2.15763	1.62677	1.33848	1.69692	1.99691	1.03396	2.40541	2.57578
130	2.86283	2.78439	1.3312	1.94482	2.89295	2.48002	1.79323	1.68655	1.21947	1.66078	1.88108	1.64603	2.06886	1.44783	1.26458	1.5542	1.68599	1.07278	1.84666	1.6178
131	2.73847	2.65755	1.22072	1.83653	2.76856	2.37819	1.77155	1.63152	1.06308	1.38457	1.76346	1.42559	2.03125	1.36472	0.942942	1.46024	1.84045	0.882408	2.01775	1.27502
132	2.43834	2.34018	1.1098	1.65982	2.44959	2.23204	1.51451	1.40941	0.891753	1.13237	1.50798	1.37768	1.71791	0.890112	0.749956	1.25414	1.51456	0.81873	1.73937	0.905723
133	1.99877	1.90523	1.00723	1.47898	1.99203	1.99869	1.43148	1.25911	0.68618	0.956069	1.30962	0.979824	1.45674	0.864439	0.60629	1.0689	0.856751	0.586816	1.55629	0.878244
134	1.29032	1.317	0.769449	1.0752	1.40912	1.39228	0.978933	1.21472	0.670795	0.905162	1.21514	0.695829	1.28594	0.845924	0.528051	0.941976	0.671562	0.483003	1.44711	0.859667
135	0.816708	0.908299	0.659462	0.88652	0.978183	0.879916	0.796154	1.03632	0.641962	0.835037	1.03867	0.588368	1.17706	0.729812	0.448101	0.833232	0.513814	0.435279	0.934786	0.684867
136	0.707793	0.812501	0.549533	0.805536	0.935428	0.799394	0.675313	0.893037	0.573194	0.977966	0.899184	0.43496	1.03701	0.606635	0.372499	0.774905	0.389395	0.402893	0.749988	0.595015
137	0.5337	0.606689	0.498506	0.702851	0.739564	0.593687	0.556193	0.860646	0.555584	0.70753	0.863428	0.387241	0.909955	0.533461	0.341229	0.668389	0.307125	0.397281	0.728398	0.537096
138	0.467842	0.548498	0.424906	0.622716	0.683665	0.536007	0.476723	0.574968	0.406351	0.502499	0.55638	0.306969	0.602213	0.424374	0.259549	0.518518	0.271648	0.338694	0.413707	0.408108
139	0.486759	0.577274	0.481897	0.627747	0.725436	0.54057	0.504926	0.500298	0.368642	0.416923	0.466072	0.232844	0.478564	0.524287	0.235871	0.401594	0.435361	0.282511	0.292118	0.342278
140	0.429894	0.520886	0.391688	0.595072	0.586827	0.504577	0.46678	0.446846	0.350161	0.384021	0.417558	0.227606	0.459295	0.395267	0.226725	0.389091	0.35299	0.274189	0.284835	0.308438
141	0.52037	0.613831	0.575303	0.690013	0.786037	0.584642	0.525418	0.428081	0.331695	0.446302	0.385882	0.21745	0.442772	0.853496	0.262563	0.438539	0.303519	0.236442	0.285543	0.286319
142	0.588453	0.72396	0.635205	0.770272	0.875724	0.662104	0.652444	0.449843	0.382968	0.407769	0.407831	0.222637	0.457714	0.635546	0.304792	0.401288	0.363327	0.269761	0.287348	0.309402
143	0	0	0	0	0	0	0	0.482607	0.421707	0.428077	0.45266	0.298073	0.542802	0.803102	0.331066	0.455714	0.329705	0.282298	0.353738	0.32652
144	0	0	0	0	0	0	0	0	0	0	0	0	0	0	0	0	0	0	0	0
145	0	0	0	0	0	0	0	0	0	0	0	0	0	0	0	0	0	0	0	0
146	0	0	0	0	0	0	0	0	0	0	0	0	0	0	0	0	0	0	0	0
147	0	0	0	0	0	0	0	0	0	0	0	0	0	0	0	0	0	0	0	0
148	0	0	0	0	0	0	0	0	0	0	0	0	0	0	0	0	0	0	0	0
149	0	0	0	0	0	0	0	0	0	0	0	0	0	0	0	0	0	0	0	0
150	6.81e-05	6.85e-05	5.71e-05	2.07e-05	4.37e-05	2.68e-05	2.43e-05	0	0	0	0	0	0	0	0	0	0	0	0	0
151	0	0	0	0	0	0	0	0	0	0	0	0	0	0	0	0	0	0	0	0
