## Supplementary Table 5 for "Herbaria provide a valuable resource for obtaining informative mRNA"

### Sheet: Suppl_Table5
Supplemental Table 5: The TransRate Scores as calculated by TransRate2 for all transcriptomes assembled in the study.
TransRate Stats	Collomia-Fresh	Navarretia-Fresh	Pyrola-Fresh	Vaccinium-Fresh	Ipomopsis-Fresh	Leucothoe-Fresh	Darlingtonia1-Fresh	Darlingtonia1-Silica	Ipomopsis-Silica	Leucothoe-Silica	Darlingtonia2-Silica	Primula-Silica	Pyrola-Silica	Navarretia-Silica	Collomia-Silica	Vaccinium-Silica	Cyclamen-Silica	Antistrophe-Herbarium	Jacquinia-Herbarium	Clavija-Herbarium
Shortest transcript	258	255	258	258	258	255	258	255	255	255	255	255	255	255	255	255	258	255	255	255
Longest transcript	11793	11757	6528	11205	9393	16401	13062	13773	9291	12201	13767	15216	11841	14262	11751	15294	15252	4827	13269	10896
Percent of Bases Covered	97.81	97.81	97.81	97.81	97.81	97.81	97.81	97.81	97.81	97.81	97.81	97.81	97.81	97.81	97.81	97.81	97.81	97.81	97.81	97.81
n50	1011	1038	1137	1116	1065	1101	1248	936	687	816	846	903	753	918	996	903	1035	612	801	825
Total Read Pairs	21270465	20699087	8166688	14340569	22731686	17065908	11703231	23494568	25297083	19204240	24880655	17996694	34862502	20799146	12751744	22837477	32176479	5014626	16788287	10812393
Read Pairs Mapping	7210276	7569914	2681251	4670213	8070388	5376606	4304421	7595262	6561020	6750193	7886660	5665415	11456200	7915721	6575983	7857301	16334692	1728812	4075793	3421381
Proportion of Read Pairs Mapping	0.339	0.3657	0.3283	0.3257	0.355	0.315	0.3678	0.3233	0.2594	0.3515	0.317	0.3148	0.3286	0.3806	0.5157	0.3441	0.5077	0.3448	0.2428	0.3164
Transrate Score Calculated Using Harmonic Mean	0.032	0.0351	0.0378	0.0374	0.0327	0.0301	0.0493	0.0255	0.0128	0.0237	0.0267	0.0258	0.023	0.0299	0.0686	0.0371	0.0324	0.0492	0.0223	0.0413
Number of Contigs Considered Good	15541	15693	10756	11301	15857	11042	11450	18028	23251	19964	20354	23523	20656	36794	24423	23322	20696	7547	16219	17529
Number of Contigs Considered Bad	4418	5258	2704	4566	4642	5722	3410	16621	26802	13021	14207	7895	23752	17430	1629	6943	8425	3834	6297	1094
sCnuc	0.9923	0.986	0.9911	0.9899	0.9873	0.9924	0.9927	0.9833	0.9628	0.9927	0.9839	0.9781	0.9791	0.9848	0.9939	0.9904	0.9858	0.9925	0.9934	0.9896
sCcov	0.6421	0.6308	0.7314	0.6607	0.611	0.6958	0.6583	0.4533	0.4237	0.3155	0.4317	0.3051	0.3642	0.51	0.5309	0.4402	0.43	0.5326	0.3304	0.4223
sCord	0.2539	0.2533	0.2919	0.2892	0.265	0.2684	0.3286	0.2141	0.1208	0.1859	0.2313	0.2118	0.1814	0.2173	0.3081	0.2908	0.1863	0.3807	0.2291	0.3074
sCseg	0.6467	0.66	0.6571	0.6638	0.6223	0.6439	0.6963	0.464	0.5174	0.4103	0.4025	0.4645	0.4568	0.5395	0.5289	0.45	0.5081	0.4096	0.4485	0.4759
