## Supplementary Table 6 for "Herbaria provide a valuable resource for obtaining informative mRNA"

### Sheet: Suppl_Table6
Supplemental Table 6: The Benchmarking Universal Single Copy Orthologs (BUSCO) scores for each sample in the study.
Name In Publication	Single Copy	Duplicate	Fragmented	Missing	Percent Single Copy	Percent Duplicate	Percent Fragmented	Percent Missing
Vaccinium-Silica	205	9	149	62	48.2	2.1	35.1	14.6
Navarretia-Silica	270	25	104	26	63.5	5.9	24.5	6.1
Leucothoe-Silica	186	6	158	75	43.8	1.4	37.2	17.6
Clavija-Herbarium	73	7	134	211	17.2	1.6	31.5	49.7
Cyclamen-Silica	216	11	110	88	50.8	2.6	25.9	20.7
Collomia-Silica	239	7	121	58	56.2	1.6	28.5	13.7
Ipomopsis-Silica	198	10	115	102	46.6	2.4	27.1	23.9
Darlingtonia2-Silica	214	10	139	62	50.4	2.4	32.7	14.5
Antistrophe-Herbarium	15	1	69	340	3.5	0.2	16.2	80.1
Primula-Silica	167	31	161	66	39.3	7.3	37.9	15.5
Darlingtonia1-Silica	253	6	120	46	59.5	1.4	28.2	10.9
Pyrola-Silica	181	11	170	63	42.6	2.6	40	14.8
Jacquinia-Herbarium	132	5	157	131	31.1	1.2	36.9	30.8
Navarretia-Fresh	150	23	54	198	35.3	5.4	12.7	46.6
Vaccinium-Fresh	151	8	51	215	35.5	1.9	12	50.6
Leucothoe-Fresh	124	11	63	227	29.2	2.6	14.8	53.4
Ipomopsis-Fresh	152	18	43	212	35.8	4.2	10.1	49.9
Darlingtonia1-Fresh	178	9	40	198	41.9	2.1	9.4	46.6
Pyrola-Fresh	159	10	50	206	37.4	2.4	11.8	48.4
Collomia-Fresh	134	15	72	204	31.5	3.5	16.9	48.1
