## Supplementary Table 7 for "Herbaria provide a valuable resource for obtaining informative mRNA"

### Sheet: Suppl_Table7
Supplemental Table 7: Number of orthologs each individual is in (n = 3381).
Individual	Occupancy
Collomia-Fresh	1341
Collomia-Silica	2670
Navarretia-Silica	2831
Navarretia-Fresh	1425
Ipomopsis-Fresh	1422
Ipomopsis-Silica	2605
Jacquinia-Herbarium	1838
Clavija-Herbarium	1640
Primula-Silica	2048
Antistrophe-Herbarium	842
Cyclamen-Silica	1981
Darlingtonia1-Silica	2992
Darlingtonia1-Fresh	1546
Darlingtonia2-Silica	2958
Pyrola-Fresh	1411
Pyrola-Silica	2867
Leucothoe-Fresh	1428
Leucothoe-Silica	2811
Vaccinium-Silica	2819
Vaccinium-Fresh	1401
Cornus florida (outgroup)	2838
Total	3341
