## Supplementary Table 8 for "Herbaria provide a valuable resource for obtaining informative mRNA"

### Sheet: Suppl_Table8
Supplemental Table 8: The NLRs identified using NLR tracker on each of the assemblies.
Sample	NL	CNL	RNL	TNL	TN.L.	Total	Sample_genus	Sample_species
Collomia-Fresh	29	14	0	0	0	108	Collomia	grandiflora
Navarretia-Fresh	15	2	1	0	2	55	Navarretia	leptalea
Pyrola-Fresh	8	6	1	0	1	28	Pyrola	picta
Vaccinium-Fresh	20	1	1	1	5	102	Vaccinium	coccineum
Ipomopsis-Fresh	14	5	0	0	0	46	Ipomopsis	aggregata
Leucothoe-Fresh	13	1	0	1	2	59	Leucothoe	davisiae
Darlingtonia1-Fresh	6	1	0	0	0	15	Darlingtonia	californica
Darlingtonia1-Silica	12	8	1	0	0	35	Darlingtonia	californica
Ipomopsis-Silica	20	13	1	0	0	103	Ipomopsis	aggregata
Leucothoe-Silica	33	4	0	1	4	199	Leucothoe	davisiae
Darlingtonia2-Silica	10	3	1	0	0	43	Darlingtonia	californica
Primula-Silica	8	3	0	0	0	34	Primula	suffrutescens
Pyrola-Silica	17	3	0	0	1	96	Pyrola	picta
Navarretia-Silica	36	9	0	1	1	190	Navarretia	leptalea
Collomia-Silica	37	17	0	1	1	176	Collomia	grandiflora
Vaccinium-Silica	44	8	0	1	6	280	Vaccinium	coccineum
Cyclamen-Silica	12	3	1	0	1	71	Cyclamen	persicum
Antistrophe-Herbarium	0	0	0	0	0	25	Antistrophe	oxyantha
Jacquinia-Herbarium	0	0	0	0	0	16	Jacquinia	keyensis
Clavija-Herbarium	1	1	0	0	0	4	Clavija	costaricana
