## Supplementary Table 9 for "Herbaria provide a valuable resource for obtaining informative mRNA"

### Sheet: Suppl_Table9
Supplemental Table 9: The voucher information for each sample included as part of this study. The herbarium samples were hosted or vouchered at MICH herbarium.
Name in Publication	Assembly Code On Zenodo	Collector	Collector Number	Collection Year	Collection method	Genus	Species	PRJN	accession
Collomia-Fresh	DAL192	Drew A. Larson	192	2018	RNAlater	Collomia	grandiflora	PRJNA1076884	SRS20510042
Navarretia-Fresh	DAL193	Drew A. Larson	193	2018	RNAlater	Navarretia	leptalea	PRJNA1076884	SRS20510051
Pyrola-Fresh	DAL195	Drew A. Larson	195	2018	RNAlater	Pyrola	picta	PRJNA1076884	SRS20509988
Vaccinium-Fresh	DAL212	Drew A. Larson	212	2018	RNAlater	Vaccinium	coccineum	PRJNA1076884	SRS20509989
Ipomopsis-Fresh	DAL218	Drew A. Larson	218	2018	RNAlater	Ipomopsis	aggregata	PRJNA1076884	SRS20510045
Leucothoe-Fresh	DAL224	Drew A. Larson	224	2018	RNAlater	Leucothoe	davisiae	PRJNA1076884	SRS20509981
Darlingtonia1-Fresh	DAL227	Drew A. Larson	227	2018	RNAlater	Darlingtonia	californica	PRJNA1076884	SRS20510000
Antistrophe-Herbarium	WA22	Thakur Rup Chand	2567	1950	Herbarium specimen	Antistrophe	oxyantha	PRJNA1200749	SAMN46406228
Clavija-Herbarium	WA26	Ivan M. Johnson	1802	1956	Herbarium specimen	Clavija	costaricana	PRJNA1200749	SAMN46406227
Collomia-Silica	WA13	Drew A. Larson	192	2018	Silica gel	Collomia	grandiflora	PRJNA1200749	SAMN46406218
Cyclamen-Silica	WA18	Drew A. Larson	307	2021	Silica gel	Cyclamen	persicum	PRJNA1200749	SAMN46406229
Darlingtonia1-Silica	WA02	Drew A. Larson	227	2018	Silica gel	Darlingtonia	californica	PRJNA1200749	SAMN46406225
Darlingtonia2-Silica	WA08	Drew A. Larson	228	2018	Silica gel	Darlingtonia	californica	PRJNA1200749	SAMN46406226
Ipomopsis-Silica	WA03	Drew A. Larson	217	2018	Silica gel	Ipomopsis	aggregata	PRJNA1200749	SAMN46406222
Jacquinia-Herbarium	WA25	J. L. Crane	95-1	1995	Herbarium specimen	Jacquinia	keyensis	PRJNA1200749	SAMN46406230
Leucothoe-Silica	WA07	Drew A. Larson	224	2018	Silica gel	Leucothoe	davisiae	PRJNA1200749	SAMN46406224
Navarretia-Silica	WA12	Drew A. Larson	193	2018	Silica gel	Navarretia	leptalea	PRJNA1200749	SAMN46406219
Primula-Silica	WA09	Drew A. Larson	220	2018	Silica gel	Primula	suffrutescens	PRJNA1200749	SAMN46406223
Pyrola-Silica	WA11	Drew A. Larson	195	2018	Silica gel	Pyrola	picta	PRJNA1200749	SAMN46406220
Vaccinium-Silica	WA14	Drew A. Larson	212	2018	Silica gel	Vaccinium	coccineum	PRJNA1200749	SAMN46406221
